# Targeted, collaborative biodiversity conservation in the global ocean can benefit fisheries economies

**DOI:** 10.1101/2021.04.23.441004

**Authors:** D. Scott Rinnan, Gabriel Reygondeau, Jennifer McGowan, Vicky Lam, Rashid Sumaila, Ajay Ranipeta, Kristin Kaschner, Cristina Garilao, William L. Cheung, Walter Jetz

**Affiliations:** Department of Ecology and Evolutionary, Yale University, New Haven, CT, USA; Center for Biodiversity and Global Change, Yale University, New Haven, CT, USA; Institute for the Oceans and Fisheries, Changing Ocean Research Unit, University of British Columbia, Vancouver, British Columbia, Canada; The Nature Conservancy, Arlington, VA, USA; Institute for the Oceans and Fisheries & the School of Public Policy and Global Affairs, Fisheries Economics Research Unit, University of British Columbia, Vancouver, British Columbia, Canada; Department of Biometry & Environmental System Analysis, Albert Ludwigs University, Freiburg, Freiburg, Germany; GEOMAR Helmholtz Centre for Ocean Research Kiel, Kiel, Germany

## Abstract

Marine protected areas (MPAs) are key to averting continued loss of species and ecosystem services in our oceans, but concerns around economic trade-offs hamper progress. Here we provide optimized planning scenarios for global MPA networks that secure species habitat while minimizing impacts on fisheries revenues. We found that MPA coverage requirements differ vastly among nations, and that two-thirds of nations benefit economically from a collaborative approach. Immediate global protection of marine biodiversity habitat comes with losses of ~19% of total fisheries revenues, but international cooperation in concert with high seas protection improves economic losses for most countries, safeguards all species, and could save ~5B USD annually worldwide. Nations and fishery economies both share benefits from a coordinated approach to conserving marine biodiversity, with direct relevance to current international policies.
