## Supplemental Data 2 - Countries for "Targeted, collaborative biodiversity conservation in the global ocean can benefit fisheries economies"

Country	ISO3	Percent_Protected	Value	AREA_EEZ_A	AREA_EEZ_FL	AREA_HS_A	AREA_HS_FL	AREA_GO_A	AREA_GO_FL	VALUE_EEZ_A	VALUE_EEZ_FL	VALUE_HS_A	VALUE_HS_FL	VALUE_GO_A	VALUE_GO_FL
Albania	ALB	3.02	6165387.72	81.51	88.95	3.02	3.02	68.15	90.16	0	0	0.01	0.01	0	0
Algeria	DZA	0.06	401128881.45	8.29	3.75	0.06	0.06	9.78	5.35	0.32	0.38	0.4	0.4	0.32	0.37
Angola	AGO	0.01	1082296515.67	66.21	33.17	0.01	0.01	24.49	26.8	0.44	0.43	1.08	1.08	0.52	0.43
Antigua and Barbuda	ATG	4.57	11185864.99	48.25	71.88	4.57	4.57	4.82	52.1	0.01	0.01	0.01	0.01	0.01	0.01
Argentina	ARG	7.33	1675672635.59	40.01	48.66	8.15	8.15	33.52	40.06	1.11	1.21	1.66	1.66	1.11	1.22
Australia	AUS	35.06	1069274708.17	50.78	58.43	35.33	35.35	46.42	46.71	0.87	0.89	1.07	1.07	0.79	0.83
Bahamas	BHS	7.14	96067637.29	41.68	37.35	7.32	7.9	21.81	29.4	0.05	0.08	0.1	0.1	0.07	0.08
Bahrain	BHR	0.26	127395115.68	51.62	16.09	0.26	0.26	87.6	17.37	0.06	0.11	0.13	0.13	0.02	0.11
Bangladesh	BGD	3.44	1077159346.99	24.26	21.73	3.44	3.44	23.49	23.91	0.86	0.95	1.08	1.08	0.86	0.9
Barbados	BRB	1.65	5030792.37	40.68	3.33	1.65	1.65	2.09	3.33	0	0	0.01	0.01	0.01	0
Belgium	BEL	31.18	280607830.79	31.18	31.18	31.18	31.18	31.18	31.18	0.23	0.25	0.28	0.28	0.23	0.24
Belize	BLZ	10.39	381743489.16	54.01	50.44	10.39	10.39	67.27	68.3	0.28	0.34	0.38	0.38	0.28	0.33
Benin	BEN	0	65464664.22	2.44	2.44	0	0.39	2.44	2.44	0.05	0.05	0.07	0.07	0.05	0.05
Bosnia and Herzegovina	BIH	13.83	50170.51	100	100	13.83	13.83	100	100	0	0	0	0	0	0
Brazil	BRA	25.05	2277033422.11	46.49	50.04	25.12	25.3	42.7	41.63	1.59	1.75	2.28	2.28	1.41	1.57
Brunei	BRN	0.02	24613435.23	14.06	36.15	0.02	0.02	21.33	36.15	0.01	0.01	0.02	0.02	0.01	0.01
Bulgaria	BGR	7.51	14009314.48	51.72	44.67	7.51	7.51	52.43	52.43	0	0.01	0.01	0.01	0	0
Cambodia	KHM	1.44	166582048.49	13	8.14	1.44	1.44	15.56	8.44	0.14	0.15	0.17	0.17	0.14	0.15
Cameroon	CMR	7.2	199190823.1	38.51	38.51	7.2	7.2	38.51	42.35	0.12	0.12	0.2	0.2	0.12	0.12
Canada	CAN	8.5	3302128941.26	21.09	49.73	8.8	8.82	17.37	47.16	2.58	2.61	3.29	3.29	2.63	2.57
Cape Verde	CPV	0	176227937.92	46.23	38.83	1	0.38	24.46	6.95	0.13	0.14	0.17	0.17	0.13	0.14
Chile	CHL	39.14	3601900491.6	65.7	74.06	39.14	39.16	45.48	47.51	1.86	1.95	3.58	3.59	1.84	1.97
China	CHN	0.45	24154623234.17	15.87	17.61	0.45	0.45	17.47	20.33	16.47	17.17	24.14	24.14	16.69	17.23
Colombia	COL	12.52	240293767.34	40.18	45.06	12.83	12.83	38.29	35.98	0.21	0.2	0.22	0.23	0.19	0.19
Comores	COM	5.85	121713951.84	9.31	7.4	5.85	5.85	13.54	14.42	0.09	0.11	0.12	0.12	0.08	0.09
Costa Rica	CRI	2.71	87117570.52	43.06	51.43	3.1	3.1	21.35	17.15	0.06	0.06	0.08	0.09	0.06	0.06
Croatia	HRV	8.33	91332104.3	41.23	64.92	8.33	8.33	53.82	69.67	0.06	0.04	0.09	0.09	0.05	0.04
Cuba	CUB	4.81	60556034.44	10.31	31.35	4.96	4.96	11.28	18.28	0.06	0.06	0.06	0.06	0.05	0.05
Cyprus	CYP	7.87	485491778.21	9.92	23.5	7.87	7.87	7.87	23.5	0.39	0.47	0.48	0.48	0.39	0.46
Democratic Republic of the Congo	COD	0.35	21402228.82	45.91	30.55	0.35	0.35	19.97	29.85	0.02	0.02	0.02	0.02	0.02	0.02
Denmark	DNK	1.42	2288341033.61	15.58	23.98	1.42	1.48	15.67	24.45	2.02	2.11	2.25	2.25	1.99	2.1
Djibouti	DJI	0	4185863.2	35.25	38.55	0	0	42.57	38.55	0	0	0	0	0	0
Dominica	DMA	34.7	31862290.14	37.88	56.61	34.7	34.7	54.38	49.34	0.02	0.02	0.03	0.03	0.02	0.02
Dominican Republic	DOM	12.74	79754161.47	28.15	79.19	13.66	13.73	19.7	74.8	0.07	0.08	0.08	0.08	0.08	0.08
East Timor	TLS	3.05	8640945.96	26.19	30.02	3.05	3.05	34.68	36.53	0.01	0.01	0.01	0.01	0.01	0.01
Ecuador	ECU	11.36	1180478531.59	64.53	63.6	11.96	12.04	31.05	21.49	0.96	0.99	1.14	1.15	0.87	0.9
Egypt	EGY	2.72	315503880.27	16.39	15.67	2.72	2.72	17.06	18.87	0.25	0.26	0.32	0.32	0.25	0.25
El Salvador	SLV	0.71	60179277.78	8.5	13.94	1.49	1.49	5.6	14.59	0.05	0.05	0.06	0.06	0.05	0.05
Equatorial Guinea	GNQ	0.15	35784475.94	18.03	39.69	2.05	2.05	9.36	17.39	0.02	0.02	0.04	0.04	0.02	0.02
Eritrea	ERI	0	5263150.23	38.02	52.83	0	0	41.32	52.37	0	0	0.01	0.01	0	0
Estonia	EST	17.24	86159540.07	17.24	17.24	17.24	17.24	37.31	28.35	0.08	0.08	0.07	0.07	0.08	0.08
Federal Republic of Somalia	SOM	0	51225394.86	21.62	16.27	0.06	0	20.92	16.55	0.02	0.02	0.05	0.05	0.02	0.02
Fiji	FJI	1.26	113022076.6	8.36	6.58	1.26	1.26	8.53	6.84	0.08	0.11	0.11	0.11	0.08	0.1
Finland	FIN	8.4	107578670.67	25.05	31	8.4	8.4	33.89	31.35	0.08	0.1	0.11	0.11	0.07	0.1
France	FRA	30.4	3043449582.09	38.71	41.81	30.58	30.48	35.66	35.98	2.84	2.91	2.98	3.02	2.8	2.9
Gabon	GAB	0.64	115396770.92	23.1	23.65	2.63	2.63	24.42	24.26	0.07	0.07	0.12	0.12	0.07	0.07
Gambia	GMB	1.99	69183159.78	33.11	26.74	1.99	1.99	30	30	0.05	0.05	0.07	0.07	0.05	0.05
Georgia	GEO	0.52	76230584.23	7.98	0.52	0.52	0.52	7.98	0.52	0.07	0.07	0.08	0.08	0.07	0.07
Germany	DEU	32.76	637084283.15	32.76	32.76	32.76	32.76	32.76	32.76	0.59	0.61	0.63	0.63	0.59	0.6
Ghana	GHA	0	586890744.55	9.66	9.17	0	0.03	8.23	9.43	0.34	0.33	0.57	0.58	0.37	0.31
Greece	GRC	4.09	663637851.89	5.16	10.71	4.09	4.09	7.08	14.06	0.63	0.62	0.66	0.66	0.6	0.59
Grenada	GRD	0.25	6721644.92	25.86	13.97	0.25	0.25	26.25	14.47	0	0.01	0.01	0.01	0	0.01
Guatemala	GTM	0.32	84021937.36	3.79	12.51	0.32	0.32	3.52	6.44	0.07	0.07	0.08	0.08	0.07	0.07
Guinea	GIN	0.71	194714816.17	32.54	14.37	0.71	0.71	29.8	15.1	0.13	0.17	0.19	0.19	0.13	0.17
Guinea-Bissau	GNB	2.61	67147590.92	24.69	10.05	2.61	2.61	19.12	13.16	0.05	0.06	0.07	0.07	0.04	0.05
Guyana	GUY	0.04	138673128.8	16.26	16.76	0.04	0.04	18.89	19.45	0.1	0.1	0.14	0.14	0.09	0.09
Haiti	HTI	1.77	35793107.77	6.93	4.13	1.77	1.77	6.47	2.68	0.03	0.04	0.04	0.04	0.03	0.04
Honduras	HND	4.4	90647939.07	20.48	19.58	4.4	4.4	13.66	19.4	0.08	0.08	0.09	0.09	0.07	0.08
Iceland	ISL	0.25	1460315163.53	10.77	12.37	0.64	0.64	11.19	12.67	1.3	1.37	1.45	1.45	1.3	1.37
India	IND	0.11	4211616962.32	20.99	27.11	0.64	0.49	19.05	25.52	2.58	2.63	4.21	4.21	2.61	2.77
Indonesia	IDN	2.88	8582122327.6	16.83	18.8	3.18	2.88	17.01	20.43	6.97	7.23	8.49	8.5	6.73	6.96
Iran	IRN	0.59	610926577.12	32.48	36.58	0.59	0.59	34.11	38.4	0.45	0.45	0.6	0.6	0.44	0.43
Iraq	IRQ	3.26	22410436.99	5.83	7.07	3.26	3.26	5.83	7.07	0.02	0.02	0.02	0.02	0.02	0.02
Ireland	IRL	3.37	686597495.06	21.34	25.16	3.79	3.79	17.17	24.47	0.61	0.65	0.68	0.68	0.58	0.62
Israel	ISR	0.04	12493404.31	11.62	11.67	0.04	0.04	12.54	12.54	0.01	0.01	0.01	0.01	0.01	0.01
Italy	ITA	4.82	2098925199.91	26.62	15.96	4.82	4.82	31.59	19.52	1.64	1.94	2.1	2.1	1.52	1.87
Ivory Coast	CIV	0	128556830.05	17.29	14.87	0	0.23	18.59	13.94	0.06	0.06	0.12	0.12	0.06	0.06
Jamaica	JAM	0.72	42076641.82	9.72	22.32	0.72	0.72	8.14	20.35	0.04	0.04	0.04	0.04	0.03	0.04
Japan	JPN	2.87	11876836118.8	27.79	29.06	3.03	3.01	20.16	17.19	7.61	8.28	11.76	11.79	8.62	9.4
Jordan	JOR	2.61	564952.34	16.78	61.54	2.61	2.61	100	100	0	0	0	0	0	0
Kenya	KEN	0.68	46467773.36	27.88	41.62	0.68	0.68	25.68	44.73	0.01	0.01	0.05	0.05	0.01	0.01
Kiribati	KIR	11.94	59128396.36	17.14	15.42	12.12	11.98	15.97	13.52	0.05	0.05	0.06	0.06	0.05	0.05
Kuwait	KWT	1.42	55268724.73	36.06	65.14	1.42	1.42	35.22	50.65	0.03	0.02	0.06	0.06	0.03	0.02
Latvia	LVA	10.21	288504223.83	10.21	10.21	10.21	10.21	12.9	16.39	0.24	0.28	0.27	0.27	0.24	0.28
Lebanon	LBN	0	17969909.18	29.97	32.4	0	0	32.4	32.4	0	0	0.02	0.02	0	0
Liberia	LBR	0.11	31879476	15.77	16.88	0.93	0.94	15.21	9.06	0.01	0.01	0.03	0.03	0.01	0.01
Libya	LBY	0.01	110157271.67	10.02	13.93	0.01	0.01	9.93	13.96	0.08	0.09	0.11	0.11	0.08	0.09
Lithuania	LTU	10.85	270426439.41	10.85	10.85	10.85	10.85	10.85	10.85	0.19	0.22	0.26	0.26	0.19	0.21
Madagascar	MDG	1.55	220690797.53	11.39	10.25	1.96	1.55	11.51	10.68	0.16	0.18	0.22	0.22	0.16	0.19
Malaysia	MYS	2.23	3707992087.83	17.99	10.75	2.23	2.23	19.5	11.47	2.93	3.58	3.7	3.71	2.87	3.56
Maldives	MDV	0.48	131009705.26	9.28	8.62	0.48	0.63	8.09	7	0.1	0.1	0.13	0.13	0.07	0.1
Malta	MLT	6.97	143355842.32	59.61	82.11	6.97	6.97	58.31	82.11	0.09	0.11	0.14	0.14	0.1	0.11
Marshall Islands	MHL	0.52	43039061.93	2.96	7.24	0.59	0.62	2.65	3.72	0.04	0.04	0.04	0.04	0.04	0.04
Mauritania	MRT	3.02	495602601.11	15.05	5.46	3.57	3.57	17	6.11	0.32	0.48	0.49	0.5	0.33	0.46
Mauritius	MUS	94.53	38070479.97	95.01	94.53	94.53	94.53	94.53	94.53	0.03	0.03	0.04	0.04	0.03	0.03
Mexico	MEX	5.35	3393669064.99	22.77	25.42	5.63	5.53	21.98	21.17	2.09	2.29	3.35	3.38	1.99	2.23
Micronesia	FSM	0.3	62778136.98	3.35	4.22	0.62	0.39	3.64	4.34	0.05	0.06	0.06	0.06	0.05	0.06
Montenegro	MNE	0.03	1916352.9	67.16	72.09	0.03	0.03	72.09	72.09	0	0	0	0	0	0
Morocco	MAR	0.85	1969273371.36	2.5	4.54	0.85	0.85	6.85	4.78	1.54	1.58	1.97	1.97	1.44	1.56
Mozambique	MOZ	1.3	205228375.66	19.67	18.56	1.3	1.3	18.12	17.98	0.12	0.13	0.2	0.21	0.12	0.14
Myanmar	MMR	0.48	1478019404.37	12.21	11.59	0.76	0.76	11.2	12.74	1.14	1.22	1.48	1.48	1.1	1.19
Namibia	NAM	1.16	518834425.05	29.81	52.65	3.36	3.14	29.35	29.49	0.36	0.37	0.52	0.52	0.33	0.36
Nauru	NRU	0	843823.18	1	0	0	0	0	0	0	0	0	0	0	0
Netherlands	NLD	24.43	912773707.1	36.16	30.24	24.43	24.43	35.2	31.94	0.84	0.88	0.91	0.91	0.83	0.87
New Zealand	NZL	47.82	825900973.55	68.51	60.56	47.95	47.9	55.11	54.28	0.46	0.53	0.82	0.82	0.47	0.53
Nicaragua	NIC	18.07	164077454.71	33.28	39.26	18.07	18.07	38.45	41.26	0.14	0.14	0.16	0.16	0.14	0.14
Nigeria	NGA	0.03	868395658	10.09	11.95	0.03	0.58	14.85	14.99	0.6	0.6	0.87	0.87	0.43	0.42
North Korea	PRK	0.09	197729112.09	17.19	38.3	0.09	0.09	14.84	29.86	0.17	0.12	0.2	0.2	0.14	0.11
Norway	NOR	4.86	5320267694.39	10.41	13.12	5.11	5.1	11.34	13.58	4.92	5.07	5.26	5.26	4.85	5.06
Oman	OMN	0.05	385450640.78	40.06	47	1.04	0.92	32.79	23.14	0.22	0.25	0.38	0.39	0.2	0.24
Pakistan	PAK	0.34	844546290.86	23.9	20.43	0.61	0.34	17.32	13.12	0.5	0.64	0.84	0.84	0.63	0.78
Palau	PLW	94.35	7261149.48	94.35	94.39	94.6	94.35	94.35	94.39	0.01	0.01	0.01	0.01	0.01	0.01
Palestine	PSE	0.04	12645777.62	0.04	0.04	0.04	0.04	0.04	0.04	0.01	0.01	0.01	0.01	0.01	0.01
Panama	PAN	10.83	475791359.51	34.58	31.25	10.83	10.83	41.62	39.63	0.37	0.4	0.45	0.46	0.33	0.37
Papua New Guinea	PNG	0.8	256999945.75	8.15	12.67	0.91	0.88	8.85	12.29	0.23	0.23	0.25	0.25	0.23	0.23
Peru	PER	0.34	5339896074.07	48.51	25.01	1.02	1.02	34.31	15.87	3.2	3.64	5.34	5.34	2.88	3.47
Philippines	PHL	1.02	2821223706.13	15.02	19.98	1.02	1.02	16.34	21.08	2.31	2.29	2.81	2.81	2.19	2.21
Poland	POL	18.67	610996499.44	18.67	18.67	18.67	18.67	18.67	18.67	0.54	0.55	0.61	0.61	0.53	0.54
Portugal	PRT	4.43	689741877.36	36.69	32.62	5.48	5.37	23.94	14.37	0.6	0.64	0.64	0.65	0.62	0.63
Qatar	QAT	1.96	53038831.65	28.71	59.37	1.96	1.96	32.57	57.76	0.04	0.04	0.05	0.05	0.04	0.03
Republic of Mauritius	MUS	0	38070479.97	6.21	7.03	0.27	0.27	6.26	7.07	0.03	0.03	0.04	0.04	0.03	0.03
Republic of the Congo	COG	3.58	81656101.49	17.31	11.45	3.93	3.93	18.23	11.98	0.08	0.08	0.08	0.08	0.06	0.08
Romania	ROU	15	68032888.08	69.59	73.82	15	15	78.15	89.07	0.05	0.06	0.07	0.07	0.05	0.06
Russia	RUS	3.23	6823398610.62	11.96	33.78	3.43	3.64	12.24	34.24	5.43	5.67	6.78	6.78	5.37	5.56
Saint Kitts and Nevis	KNA	19.54	104338688.87	30.41	30.41	19.54	19.54	41.61	35.91	0.08	0.09	0.1	0.1	0.07	0.09
Saint Lucia	LCA	12.71	5251024.62	12.71	12.71	12.71	12.71	14.25	12.71	0	0.01	0.01	0.01	0	0.01
Saint Vincent and the Grenadines	VCT	1.77	51108797.83	16.56	24.88	1.77	1.77	18.34	25.39	0.04	0.04	0.05	0.05	0.04	0.04
Samoa	WSM	0.08	22823955.71	0.08	0.08	0.08	0.08	2	0.08	0.02	0.02	0.02	0.02	0.02	0.02
Sao Tome and Principe	STP	0	23995967.39	9.86	10.9	0	0	9.73	9.01	0.01	0.01	0.02	0.02	0.01	0.01
Saudi Arabia	SAU	2.73	240616409.73	43.08	44.03	2.73	2.73	47.75	47.19	0.11	0.16	0.24	0.24	0.1	0.15
Senegal	SEN	0.82	1458035659.17	22.98	15.05	2.21	0.82	24.19	17.05	1.06	1.27	1.46	1.46	1.06	1.22
Seychelles	SYC	32.17	183152158.43	32.17	33.92	32.2	32.2	33.79	34.99	0.18	0.18	0.18	0.18	0.18	0.18
Sierra Leone	SLE	0.16	214352459.91	75.45	78.22	0.16	0.16	56.16	18.24	0.07	0.07	0.21	0.21	0.09	0.07
Singapore	SGP	0.04	10716331.4	0.04	0.04	0.04	0.04	0.04	0.04	0.01	0.01	0.01	0.01	0.01	0.01
Slovenia	SVN	2.5	38207031.51	2.5	2.5	2.5	2.5	2.5	2.5	0.03	0.04	0.04	0.04	0.03	0.04
Solomon Islands	SLB	0.51	130980609.38	6.04	4.82	0.62	0.82	5.81	4.93	0.1	0.11	0.13	0.13	0.11	0.11
South Africa	ZAF	0.03	736573529.19	44.21	62	1.03	0.92	18.5	19.54	0.33	0.34	0.74	0.74	0.35	0.36
South Korea	KOR	2.43	3770937054.02	30.23	18.15	2.43	2.43	23.03	14.08	2.65	2.92	3.74	3.75	2.82	3.11
Spain	ESP	12.06	4587011232.44	17.52	46.39	12.21	12.69	18.52	29.21	3.92	4.14	4.38	4.51	3.88	4.08
Sri Lanka	LKA	0.04	443557568.24	7.86	3.36	0.46	0.29	2.79	3.82	0.35	0.33	0.44	0.44	0.35	0.33
Sudan	SDN	0.22	7368920.62	27.23	56.1	0.22	0.22	28.4	48.16	0.01	0.01	0.01	0.01	0.01	0.01
Suriname	SUR	0.8	119474699.87	36.32	37.93	0.8	0.8	31.6	38.29	0.06	0.08	0.12	0.12	0.06	0.08
Sweden	SWE	12.17	425192190.72	32.03	32.12	12.17	12.17	32.37	39.74	0.36	0.41	0.43	0.43	0.34	0.4
Syria	SYR	0.09	11246014.03	25.69	25.69	0.09	0.09	25.69	25.69	0.01	0.01	0.01	0.01	0.01	0.01
Taiwan	TWN	1.1	1770780909.78	43.91	33.07	1.1	1.1	39.62	33.68	1.28	1.36	1.73	1.74	1.32	1.39
Tanzania	TZA	2.04	178151371.53	18.17	3.62	2.04	2.04	7.51	2.33	0.17	0.17	0.18	0.18	0.17	0.18
Thailand	THA	3.75	7519145095.54	35.99	19.97	3.75	3.75	38.55	26.54	5.53	6.36	7.5	7.5	5.23	5.95
Togo	TGO	0	28172906.55	0	0	0	0	4.88	0	0.03	0.03	0.03	0.03	0.02	0.03
Tonga	TON	0.08	10089805.73	5.1	5.76	0.08	0.08	4.31	6.41	0.01	0.01	0.01	0.01	0.01	0.01
Trinidad and Tobago	TTO	0.02	43294944.38	27.75	19.15	0.02	0.02	28.05	18.64	0.03	0.04	0.04	0.04	0.03	0.04
Tunisia	TUN	2.1	248430787.7	26.97	26.26	2.1	2.1	28.42	29.45	0.18	0.18	0.25	0.25	0.17	0.17
Turkey	TUR	0.47	1110482681.58	7.18	2.21	0.47	0.47	6.78	3.2	1	1.07	1.11	1.11	1	1.05
Tuvalu	TUV	0.03	12374101.97	2.73	4.74	0.03	0.16	2.05	4.31	0.01	0.01	0.01	0.01	0.01	0.01
United Arab Emirates	ARE	8.05	223708676.24	26.01	45.77	8.05	8.05	35.1	51.23	0.18	0.17	0.22	0.22	0.17	0.16
United Kingdom	GBR	26.32	1958311325.92	58.74	66.98	26.68	27.1	47.99	59.31	1.68	1.81	1.94	1.95	1.65	1.79
United States	USA	25.57	11457712620.28	47.3	55.18	26.06	25.94	41.93	42.81	7.44	8.88	11.39	11.42	7.14	8.52
Uruguay	URY	0.46	224806946.59	30.07	53.26	0.46	0.46	29.78	37.44	0.12	0.16	0.22	0.22	0.12	0.16
Vanuatu	VUT	1.95	105309383.64	6.89	9.72	1.95	1.95	6.76	8.71	0.09	0.1	0.1	0.1	0.09	0.1
Venezuela	VEN	4.71	1066001061.49	28.59	16.27	4.71	4.71	32.5	18.04	0.93	1	1.03	1.04	0.9	0.97
Vietnam	VNM	0.44	4250473005.44	16.32	20.08	0.44	0.44	18.36	20.73	3.64	3.76	4.24	4.25	3.55	3.7
Yemen	YEM	0.02	478070894.91	18.67	24.6	0.94	0.94	19.04	25	0.3	0.38	0.48	0.48	0.32	0.38
